# A statistical framework for differential pseudotime analysis with multiple single-cell RNA-seq samples

**DOI:** 10.1101/2021.07.10.451910

**Authors:** Wenpin Hou, Zhicheng Ji, Zeyu Chen, E. John Wherry, Stephanie C. Hicks, Hongkai Ji

## Abstract

Pseudotime analysis with single-cell RNA-sequencing (scRNA-seq) data has been widely used to study dynamic gene regulatory programs along continuous biological processes. While many computational methods have been developed to infer the pseudo-temporal trajectories of cells within a biological sample, methods that compare pseudo-temporal patterns with multiple samples (or replicates) across different experimental conditions are lacking. Lamian is a comprehensive and statistically-rigorous computational framework for differential multi-sample pseudotime analysis. It can be used to identify changes in a biological process associated with sample covariates, such as different biological conditions, and also to detect changes in gene expression, cell density, and topology of a pseudotemporal trajectory. Unlike existing methods that ignore sample variability, Lamian draws statistical inference after accounting for cross-sample variability and hence substantially reduces sample-specific false discoveries that are not generalizable to new samples. Using both simulations and real scRNA-seq data, including an analysis of differential immune response programs between COVID-19 patients with different disease severity levels, we demonstrate the advantages of Lamian in decoding cellular gene expression programs in continuous biological processes.
