## Supplementary Table S1 for "A statistical framework for differential pseudotime analysis with multiple single-cell RNA-seq samples"

method	consider variability across multiple samples	XDE test	mean and trend identification in XDE analysis	TDE test	XCD test	TCD test	tree structure uncertainty	clustering genes based on temporal pattern	method for pseudotime analysis	version	github
lamian	yes	yes	yes	yes	yes	yes	yes	yes	yes	0.0.1	https://github.com/Winnie09/Lamian
monocle2	no	no	no	yes	no	no	no	yes	yes	2.14.0	http://cole-trapnell-lab.github.io/monocle-release/docs/#clustering-genes-by-pseudotemporal-expression-pattern
monocle3	no	no	no	yes	no	no	no	yes	yes	3.0.2.1	https://cole-trapnell-lab.github.io/monocle3/docs/differential/
tradeSeq	no	no	no	yes	no	no	no	yes	yes	1.4.0	https://github.com/statOmics/tradeSeq
slingshot (it uses tradeSeq for DE detection)	no	no	no	yes	no	no	no	no	yes	1.2.0	https://bioconductor.org/packages/devel/bioc/vignettes/slingshot/inst/doc/vignette.html#identifying-temporally-dynamic-genes
tscan	no	no	no	yes	no	no	no	no	yes	1.7.0	https://github.com/zji90/TSCAN
limma	no	no	no	no	no	no	no	no	no	3.40.6	http://bioconductor.org/packages/release/bioc/html/limma.html
milo	no	no	no	no	no	yes	no	no	no	0.99.8	https://github.com/MarioniLab/miloR
DAseq	no	no	no	no	no	yes	no	no	no	1.0.0	https://github.com/KlugerLab/DAseq
pseudotimeDE	no	no	no	yes	no	no	no	no	yes	0.1.0	https://github.com/SONGDONGYUAN1994/PseudotimeDE
